# Pathogen profiling of Australian rabbits by metatranscriptomic sequencing

**DOI:** 10.1101/2022.02.15.480619

**Authors:** Maria Jenckel, Robyn Hall, Tanja Strive

## Abstract

Australia is known for its long history of using biocontrol agents, like myxoma virus and rabbit haemorrhagic disease virus (RHDV), to manage wild European rabbit populations. Interestingly, while undertaking RHDV surveillance of rabbits that were found dead we observed that approximately 40% of samples were negative for RHDV. To investigate whether other infectious agents are responsible for killing rabbits in Australia we subjected a subset of these RHDV-negative liver samples to metatranscriptomic sequencing. In addition, we investigated whether the host transcriptome data could provide additional differentiation between likely infectious versus non-infectious causes of death. We identified transcripts from several *Clostridia* species, *Pasteurella multocida, Pseudomonas*, and *Eimeria stiedae* in liver samples of several rabbits that had died suddenly, all of which are known to infect rabbits and are capable of causing fulminant disease. In addition, we identified *Hepatitis E virus* and *Cyniclomyces* yeast in some samples, both of which are not usually associated with severe disease. In one third of the sequenced liver samples, no infectious agent could be identified. While metatranscriptomic sequencing cannot provide definitive evidence of causation, additional host transcriptome analysis provided further insights to distinguish between pathogenic microbes and commensals or environmental contaminants. Interestingly, three samples where no pathogen could be identified showed evidence of upregulated host immune responses, while immune response pathways were not upregulated when *E. stiedae, Pseudomonas*, or yeast were detected. In summary, although no new putative rabbit pathogens were identified, this study provides a robust workflow for future investigations into rabbit mortality events.

**Importance:** We have observed that approximately 40% of rabbit liver samples submitted for RHDV testing (from rabbits that had died suddenly without obvious cause) are RHDV-negative. Interestingly, a similar finding was reported in pet rabbits in the United Kingdom. This raises the intriguing question of what else is killing rabbits, both in Australia and internationally? Using a metatranscriptomic sequencing approach, we found that *Clostridiaceae, Pasteurella multocida*, and *Eimeria* are frequently detected in cases of sudden rabbit death in Australia. While we did not identify any potential new pathogens that could be explored in the context of wild rabbit management, we have validated an approach to explore future mortality events of lagomorphs that may identify candidate novel biocontrols. Furthermore, our findings reaffirm the recommendation to follow good hygiene practices when handling rabbits, since domestic rabbits harboured several pathogens of potential public health significance, including *Escherichia, Pasteurella multocida*, and Hepatitis E virus.
