## Supplementary table 1 for "Pathogen profiling of Australian rabbits by metatranscriptomic sequencing"

### Sheet: Supplementary table 1
Supplementary table 1: Epidemiological contextual data for RHDV-negative samples included in this study. Unformatted samples (n=45) were selected initially based on 1) a detailed clinical history, with a preference for cases where sudden deaths had occurred in multiple rabbits over a short time period; and 2) negative on RHDV diagnostics. Samples in bold underwent metatranscriptomic sequencing af…
Sample_ID	Collection_date	State	Rabbit_weight (g)	Rabbit_sex	Clinical_signs	Age	Breed	Rabbit_use	Selection_criteria	Dominant microbe/s identified
ART-4	2020-02-01	NSW	1760	F	Acute onset, elevated liver parameters reported by vet	8-years	Rex	Domestic - pet	Known HEV positive	HEV
BEN-6	2019-09-10	VIC	1500	F	Sudden death, recent travel history to several locations.	1-year	Lop	Domestic - pet	5 rabbits dead over 4 months	Pasteurella
BG-34	2018-10-01	NSW	540	F	Pinpoint haemorrhages throughout intestinal wall and caecum	Juvenile	Wild	Wild		Pasteurella
BGV-1	2017-11-23	VIC	2200	M	Severe anaemia, haemabdomen	3-years	Mini lop X dwarf	Domestic - pet	Victoria, haemorrhagic presentation	none
BRT-1	2017-03-08	VIC	3200	M	Sudden death, haemorrhages in multiple organs reported by vet	4-years	Flemish Giant	Domestic - pet	Victoria, haemorrhagic presentation	none
BRT-4	2017-03-29	VIC	2500	M	External wounds, suspected trauma. Abnormal liver, lungs, and intestines reported by vet.	2-years		Domestic - pet	3 rabbits died contemporaneously, all with liver and lung lesions.	Clostridium, Pasteurella
BTY-1	2017-12-20	NSW	2870	F	Sudden death, bilateral epistaxis. Liver small and lumpy in appearance.	6.5-years	Rex	Domestic - pet	Known HEV positive	Clostridium, HEV
BWN-1	2018-07-17	VIC	1500	M	lethargy, inappetance, bloated abdomen, anaemia, haemabdomen, pale liver.	4-years		Domestic - pet	Victoria, haemorrhagic presentation	Clostridium
CBN-1	2018-04-16	VIC	2000	F	Anaemia, inappetance, ataxia, ocular changes, dyspnoea	9-years		Domestic - pet		None
CBN-2	2018-07-19	VIC	1900	M	1-day history of lethargy, inappetence, tachypnoea, mucoid faeces, hypothermia, hypoglycaemia, mild anaemia	4-years	American	Domestic - pet		Clostridium cuniculi
CGW-19	2018-01-05	VIC		F	'passing blood' reported by vet	8-years	Dwarf lop	Domestic - pet	Victoria, haemorrhagic presentation	none
CGW-30	2018-05-04	VIC	2000	F	inappetant, bloated abdomen	8-years	Lop	Domestic - pet		Clostridium
CGW-33	2018-09-20	VIC		M	inappetance, lethargy. Suspect gut stasis.	2.5-years	Lop	Domestic - pet		Pasteurella
CGW-34	2018-11-11	VIC		M	dyspnoea, flaring of nares, pyrexia, anemia, hypoglycaemia	Adult		Domestic - pet	Known HEV positive	Pasteurella, HEV
CGW-40	2019-01-01	VIC		M	haemothorax	Juvenile	Mini lop	Domestic - pet	Victoria, haemorrhagic presentation	HEV
CGW-41	2019-01-01	VIC	2000	F	Found dead, 'blood present' noted by vet.	Adult		Domestic - pet	Victoria, haemorrhagic presentation	none
CGW-45	2019-02-13	VIC	2000	M	Sudden death	2-years	Lop	Domestic - pet		Clostridium
CGW-6	2017-08-03	VIC	5600	F	Anaemia		Giant	Domestic - pet		none
CGW-8	2017-09-20	VIC		F	lethargy, dyspnoea	4-years		Domestic - pet	2 rabbits died contemporaneously.	none
CKT-4	2018-08-17	VIC		M	9 recent deaths	0.5-years		Domestic - pet		Clostridium
CND-1	2018-12-10	NSW	2200	M	Sudden death, seizures, dyspnoea. Ruptured stomach on postmortem reported by owner.	2-years	Plush lop	Domestic - show	2 rabbits died contemporaneously with similar clinical signs.	Cyniclomyces yeast
CND-2	2018-12-10	NSW	1400	M	Sudden death, seizures, dyspnoea. Haemorrhages internally and from ears and eyes, ruptured stomach, and discoloured liver reported by owner.	15-weeks	Mini Rex	Domestic - show	Known HEV positive. 2 rabbits died contemporaneously with similar clinical signs.	HEV, Cyniclomyces yeast
COR-2	2019-12-03	VIC			mucoid discharge around anogenital region, lethargy.	Juvenile	Standard Rex	Domestic - pet	One of two rabbits with similar clinical signs.	none
COR-5	2019-12-01	VIC		F	Abortion	1-year		Domestic - show	Known HEV positive. Multiple contemporaneous deaths.	Clostridium, HEV
CRE-1	2017-04-10	TAS	320	M	seizures, epistaxis	4.5-weeks	British Giant X	Domestic - pet	entire litter died, 14 contemporaneous deaths.	Eimeria
DBK-2	2018-11-09	WA	844	M	sudden onset lethargy leading to death. Recent (within prior 2 weeks) transport from SA to WA and RHDV vaccination.	Adult	Netherland dwarf	Domestic - show	3 deaths.	none
DDS-1	2018-11-19	VIC	2500	M	Tachypnoea; mild swelling of eyelids, scrotum, around lips; some ear droop. Consolidated lungs on xray. Liver enlarged with zonal pattern, frank haemabdomen. Negative for MYXV on PCR. Shelter rabbit	3-years	Rex	Domestic - pet	Victoria, haemorrhagic presentation	HEV
DDS-6	2018-12-31	VIC	1690	M	Failure to thrive, persistent haematuria. Shelter rabbit.	7-months	Mixed breed	Domestic - pet	Multiple rabbit deaths, some with haemorrhagic presentation.	none
DRO-2	2018-10-28	VIC		F	Sudden death of 10+ rabbits	Juvenile	Mixed breed	Domestic - pet	Sudden death of 10+ rabbits	Eimeria
DUR-1	2019-01-14	NSW		M	Sick for 24 hours then died, along with another rabbit. Recent rescue from shelter.	Adult	White shorthair	Domestic - pet	Known HEV positive. 2 rabbits died contemporaneously.	HEV
GAW-1	2017-01-27	SA		F	Sudden death	3.5-months	Mini Rex	Domestic - pet	Known HEV positive	HEV
GBK-2	2018-12-22	TAS	1200	M	Sudden death of 3 rabbits	2-years	Mini Lop	Domestic - show	Sudden death of 3 rabbits	none
GDB-1	2017-06-06	TAS	623		No clinical signs given	9-weeks		Domestic - meat	10 deaths	Eimeria, Clostridium
GRL-1	2016-09-23	ACT	4.5	F	Sudden death	4.5-years	Mini Lop	Domestic - pet	Known HEV positive	Clostridium cuniculi, HEV
HER-1	2019-02-28	TAS	3000	F	Sudden death of 3 rabbits	Adult	Dwarf lop	Domestic - show	Sudden death of 3 rabbits	Clostridium
HTL-10	2019-07-12	VIC	1300	M	Bloat, lethargy. Lost 5 of 6 from litter.	10-weeks	Mini Rex	Domestic - show	8 deaths	Clostridium cuniculi, HEV
HTL-11	2019-07-12	VIC	1300	M	Bloat, lethargy. Lost 5 of 6 from litter.	10-weeks	Mini Rex	Domestic - show	Known HEV positive. 8 deaths	Clostridium cuniculi, HEV
HTL-2	2018-10-14	VIC		M	Unwell 24-hours then died.	6-weeks	Mini Lop	Domestic - show	5 rabbits dead contemporaneously.	Clostridium cuniculi
HUG-1	2018-09-24	ACT	4750	M	Lethargy, ocular and nasal discharge, pyrexia, free sanguineous fluid and blood clot in abdominal cavity.	5-years	NZ white	Domestic - pet		none
HUG-2	2020-03-19	ACT		M	Liver textured, kidneys dark, firm stomach wall. In foster care.		NZ white	Domestic - pet	Known HEV positive	HEV
KBN-3	2019-02-24	SA	900	F	Pallor.	Adult		Domestic - show	1-2 deaths every couple of weeks over 5 months.	none
KGS-5	2018-11-23	TAS		M	Found dead	Adult	Mini Lop	Domestic - pet	9 deaths	none
KIL-4	2017-11-17	VIC	900	M	200 deaths. Found dead.	Juvenile	NZ/Flemish	Domestic - meat	200 deaths	Clostridium
KIL-7	2018-01-03	VIC	1.73	M	Found dead, along with 34 others	8-weeks	NZ/Flemish	Domestic - pet	35 deaths	Clostridium
KLW-17	2019-12-09	VIC		F	Pale liver, bloated abdomen. Haemorrhaging from nose + mouth + internal.	Adult		Wild	Known HEV positive	Clostridium sordellii, HEV
KYB-2	2018-06-18	VIC	2230	F	Shelter rabbit. Pulmonary changes on radiography. Haemabdomen, haemorrhagic lungs.	2-years	English Spot X	Domestic - pet	4 shelter rabbits all with haemabdomen and liver changes. Victoria, haemorrhagic presentation	none
KYB-7	2018-06-25	VIC	1440	M	Shelter rabbit. Depopulation following sudden death of a rabbit. All four rabbits showed marked liver changes and frank haemabdomen.	11-months	Mixed breed	Domestic - pet	4 shelter rabbits all with haemabdomen and liver changes. Victoria, haemorrhagic presentation	none
LAR-1	2019-06-14	VIC			Sudden death	6-weeks	Rex	Domestic - pet	3 deaths.	none
MGY-1	2018-06-29	VIC	1600	F	Sudden death. Recent losses of 12 kits probably from coccidiosis.	10-months	Mini Lop	Domestic - show		Clostridium
MGY-2	2018-07-17	VIC	1900	M	Non-responsive, seizures.	6-months	Mini Lop	Domestic - show	Multiple recent deaths.	Clostridium cuniculi
MOR-2	2019-04-27	VIC	1000	M	seizures	6-months	Mini Lop	Domestic - show		none
NBD-1	2018-02-02	ACT		M	Inappetance, epistaxis. Two other recent rabbit deaths.			Domestic - pet	3 rabbits dead	none
NBD-3	2019-12-21	ACT			Lethargy leading to sudden death. Littermate died 3 weeks prior.	4-years		Domestic - pet	Known HEV positive. Sudden death, littermate died 3 weeks prior.	HEV
RGW-1	2018-08-06	VIC	2200	F	Dehydration, pallor, respiratory distress, haemabdomen.	1-year	Mini Lop	Domestic - pet	Victoria, haemorrhagic presentation	Clostridium cuniculi
SNU-3	2017-11-26	TAS	1500	M	Ataxia leading to death. Some haemorrhage in lungs and liver.	Adult	Jersey Wooly	Domestic - show	2 deaths	none
SRL-1	2017-08-04	TAS	2500	M	Sick for 24 hours then died.	3-years	Mini Lop	Domestic - pet	Known HEV positive	HEV, Clostridium
UST-4	2019-11-28	TAS		F	Found dead	4-months	Rex	Domestic - show	Known HEV positive. 3 other recent rabbit deaths.	Eimeria, Clostridium, HEV
WLG-1	2018-08-14	VIC	2000	M	Found dead	1-year		Domestic - pet	Known HEV positive	Pasteurella, HEV
YRG-4	2019-03-25	VIC	4000	F	Found dead	Adult		Domestic - meat	History of mortality events. 2 deaths	Clostridium
YRG-6	2019-11-12	VIC	4000	F	Found dead	Adult	NZ White	Domestic - meat	multiple sudden deaths. History of mortality events.	Clostridium
