## Supplementary table 2 for "Pathogen profiling of Australian rabbits by metatranscriptomic sequencing"

### Sheet: Supplementary table 2
Supplementary table 2: Gene Ontology (GO) terms considered to indicate evidence of an 'immune response' when upregulated in the host transcriptome analysis.
GO number	GO-Term
GO:0006952	defense response
GO:0001816	cytokine production
GO:0002376	immune system process
GO:0001817	regulation of cytokine production
GO:0006954	inflammatory response
GO:0006955	immune response
GO:0098542	defense response to other organism
GO:0045087	innate immune response
GO:0001819	positive regulation of cytokine production
GO:0071706	tumor necrosis factor superfamily cytokine production
GO:1903555	regulation of tumor necrosis factor superfamily cytokine production
GO:0002250	adaptive immune response
GO:0002684	positive regulation of immune system process
GO:0002682	regulation of immune system process
